# *iModMix*: Integrative Module Analysis for Multi-omics Data

**DOI:** 10.1101/2024.11.12.623208

**Authors:** Isis Narváez-Bandera, Ashley Lui, Yonatan Ayalew Mekonnen, Vanessa Rubio, Noah Sulman, Christopher Wilson, Hayley D. Ackerman, Oscar E. Ospina, Guillermo Gonzalez-Calderon, Elsa Flores, Qian Li, Ann Chen, Brooke Fridley, Paul Stewart

**Affiliations:** Department of Biostatistics and Bioinformatics, Moffitt Cancer Center; Department of Molecular Oncology, Moffitt Cancer Center; Cancer Biology and Evolution Program, Moffitt Cancer Center; Health Informatics Institute, University of South Florida; Department of Biostatistics, St. Jude Children’s Research Hospital; Huntsman Cancer Institute, University of Utah; Division of Health Services and Outcome Research, Children’s Mercy Research Institute; Department of Nutrition and Integrative Physiology, University of Utah

## Abstract

**Summary:** Integrative Module Analysis for Multi-omics Data (*iModMix*) is a biology-agnostic framework that enables the discovery of novel associations across any type of quantitative abundance data, including but not limited to transcriptomics, proteomics, and metabolomics. Instead of relying on pathway annotations or prior biological knowledge, *iModMix* constructs data-driven modules using graphical lasso to estimate sparse networks from omics features. These modules are summarized into eigenfeatures and correlated across datasets for horizontal integration, while preserving the distinct feature sets and interpretability of each omics type. *iModMix* operates directly on matrices containing expression or abundances for a wide range of features, including but not limited to genes, proteins, and metabolites. Because it does not rely on annotations (*e*.*g*., KEGG identifiers), it can seamlessly incorporate both identified and unidentified metabolites, addressing a key limitation of many existing metabolomics tools. *iModMix* is available as a user-friendly R Shiny application requiring no programming expertise (https://imodmix.moffitt.org), and as an R package for advanced users (https://github.com/biodatalab/iModMix). The tool includes several public and in-house datasets to illustrate its utility in identifying novel multi-omics relationships in diverse biological contexts.

**Availability and implementation:** Shiny application: https://imodmix.moffitt.org. The R package and source code: https://github.com/biodatalab/iModMix.
