## Supplementary file 2. for "*iModMix*: Integrative Module Analysis for Multi-omics Data"

### Sheet: iModMix Pathways LUAD
Supplementary Table 3. iModMix resulted in smaller more uniformly sized modules, identifying 181 pathways
ABC transporters	Gap junction	Phospholipase D signaling pathway
Acute myeloid leukemia	Glucagon signaling pathway	Phosphonate and phosphinate metabolism
Adherens junction	Glycerophospholipid metabolism	Platelet activation
Adipocytokine signaling pathway	Glycine, serine and threonine metabolism	Porphyrin and chlorophyll metabolism
Alanine, aspartate and glutamate metabolism	Glycolysis / Gluconeogenesis	PPAR signaling pathway
Allograft rejection	Glycosaminoglycan degradation	Primary bile acid biosynthesis
Alzheimer disease	Glycosphingolipid biosynthesis	Primary immunodeficiency
Amino sugar and nucleotide sugar metabolism	Glycosylphosphatidylinositol	Progesterone-mediated oocyte maturation
Aminoacyl-tRNA biosynthesis	Glyoxylate and dicarboxylate metabolism	Propanoate metabolism
AMPK signaling pathway	GnRH signaling pathway	Proteasome
Amyotrophic lateral sclerosis	Hepatitis C	Protein export
Antigen processing and presentation	Hepatocellular carcinoma	Protein processing in endoplasmic reticulum
Apelin signaling pathway	Herpes simplex virus 1 infection	Proteoglycans in cancer
Apoptosis	Hippo signaling pathway	Proximal tubule bicarbonate reclamation
Arginine and proline metabolism	Huntington disease	Purine metabolism
Arginine biosynthesis	IL-17 signaling pathway	Pyruvate metabolism
Arrhythmogenic right ventricular cardiomyopathy	Inflammatory bowel disease	Rap1 signaling pathway
Asthma	Inositol phosphate metabolism	Regulation of actin cytoskeleton
Autophagy	Insulin resistance	Renal cell carcinoma
Axon guidance	Intestinal immune network for IgA production	Retinol metabolism
B cell receptor signaling pathway	Legionellosis	Retrograde endocannabinoid signaling
Bacterial invasion of epithelial cells	Leishmaniasis	Rheumatoid arthritis
Basal transcription factors	Leukocyte transendothelial migration	Riboflavin metabolism
Base excision repair	Long-term depression	Ribosome
Bile secretion	Longevity regulating pathway	Ribosome biogenesis in eukaryotes
Breast cancer	Lysine degradation	RIG-I-like receptor signaling pathway
C-type lectin receptor signaling pathway	Lysosome	RNA degradation
Calcium signaling pathway	MAPK signaling pathway	RNA polymerase
Cardiac muscle contraction	Maturity onset diabetes of the young	RNA transport
Cell adhesion molecules	Metabolism of xenobiotics by cytochrome P450	Salmonella infection
cGMP-PKG signaling pathway	Mineral absorption	Selenocompound metabolism
Chemical carcinogenesis	Mismatch repair	Small cell lung cancer
Chemokine signaling pathway	mRNA surveillance pathway	SNARE interactions in vesicular transport
Cholesterol metabolism	mTOR signaling pathway	Sphingolipid metabolism
Circadian rhythm	Mucin type O-glycan biosynthesis	Spliceosome
Citrate cycle	N-Glycan biosynthesis	Steroid biosynthesis
Collecting duct acid secretion	Necroptosis	Steroid hormone biosynthesis
Complement and coagulation cascades	Neomycin, kanamycin and gentamicin biosynthesis	Sulfur metabolism
Cushing syndrome	Nicotinate and nicotinamide metabolism	Sulfur relay system
Cysteine and methionine metabolism	Nitrogen metabolism	Synaptic vesicle cycle
Cytosolic DNA-sensing pathway	Non-homologous end-joining	T cell receptor signaling pathway
DNA replication	Non-small cell lung cancer	Taurine and hypotaurine metabolism
Drug metabolism	Notch signaling pathway	Terpenoid backbone biosynthesis
ECM-receptor interaction	Nucleotide excision repair	Thermogenesis
Endocrine and other factor-regulated calcium reabsorption	One carbon pool by folate	Thiamine metabolism
Endocytosis	Oocyte meiosis	Thyroid cancer
Epstein-Barr virus infection	Other glycan degradation	Thyroid hormone signaling pathway
ErbB signaling pathway	Other types of O-glycan biosynthesis	Thyroid hormone synthesis
Estrogen signaling pathway	Oxidative phosphorylation	Tight junction
Ether lipid metabolism	p53 signaling pathway	Toxoplasmosis
Fat digestion and absorption	Pantothenate and CoA biosynthesis	Tryptophan metabolism
Fatty acid biosynthesis	Parathyroid hormone synthesis, secretion and action	Tuberculosis
Fatty acid degradation	Parkinson disease	Tyrosine metabolism
Fatty acid elongation	Pentose and glucuronate interconversions	Ubiquinone and other terpenoid-quinone biosynthesis
Fc epsilon RI signaling pathway	Pentose phosphate pathway	Ubiquitin mediated proteolysis
Ferroptosis	Peroxisome	Valine, leucine and isoleucine degradation
Fluid shear stress and atherosclerosis	Pertussis	Vascular smooth muscle contraction
Focal adhesion	Phagosome	Vasopressin-regulated water reabsorption
Folate biosynthesis	Phenylalanine metabolism	Vitamin B6 metabolism
Fructose and mannose metabolism	Phenylalanine, tyrosine and tryptophan biosynthesis	Vitamin digestion and absorption
Galactose metabolism
